# A Molecular Link between Cell Wall Modification and Stringent Response in a Gram-positive Bacteria

**DOI:** 10.1101/622340

**Authors:** Surya D. Aggarwal, Saigopalakrishna S. Yerneni, Ana Rita Narciso, Sergio R. Filipe, N. Luisa Hiller

## Abstract

To ensure survival during colonization of the human host, bacteria must successfully respond to unfavorable and fluctuating conditions. This study explores the fundamental phenomenon of stress response in a gram-positive bacterium, where we investigate the ability of a cell wall modification enzyme to modulate intracellular stress and prevent the triggering of the stringent response pathway. The *Streptococcus pneumoniae* cell wall modification proteins MurM and MurN are tRNA-dependent amino acid ligases, which lead to the production of branched muropeptides by generating peptide crossbridges. In addition, MurM has been proposed to contribute to translation quality control by preferentially deacylating mischarged tRNAs mischarged with amino acids that make up the peptidoglycan. Here, we demonstrate that the *murMN* operon promotes optimal growth under stressed conditions. Specifically, when grown in mildly acidic conditions, a *murMN* deletion mutant displays early entry into stationary phase and dramatically increased lysis. Surprisingly, these defects are rescued by inhibition of the stringent response pathway or by enhancement of the cell’s ability to deacylate mischarged tRNA molecules. The increase in lysis results from the activity of LytA, and experiments in macrophages reveal that *murMN* regulates phagocytosis in a LytA-dependent manner. These results suggest that under certain stresses, these bacterial cells lacking MurMN likely accumulate mischarged tRNA molecules, activate the stringent response pathway, and enter prematurely into stationary phase. Moreover, by virtue of its ability to deacylate mischarged tRNAs while building peptidoglycan crossbridges, MurM can calibrate the stress response with consequences to host-pathogen interactions. Thus, MurM is positioned at the interface of cell wall modification, translation quality control and stringent response. These findings expand our understanding of the functions of the bacterial cell wall: cell wall modifications that impart structural rigidity to the cell are interlinked to the cell’s ability to signal intracellularly and mount a response to environmental stresses.

**SIGNIFICANCE:** During infection, microbes must survive the hostile environmental conditions of the human host. When exposed to stresses, bacteria activate an intracellular response, known as stringent response pathway, to ensure their survival. This study connects two fundamental pathways important for cellular growth in a gram-positive bacterium; it demonstrates that enzymes responsible for cell wall modification are connected to the stringent response pathway via their ability to ameliorate errors in protein translation. Our study was performed on *Streptococcus pneumoniae* where the cell wall modification enzyme, MurM, is a known determinant of penicillin resistance. We now demonstrate the importance of MurM in translation quality control and establish that it serves as a gatekeeper of the stringent response pathway.
