## Supplementary Tables for "A Molecular Link between Cell Wall Modification and Stringent Response in a Gram-positive Bacteria"

### Sheet: Table S1 Strains
Table S1: Strains used in this experimental work
Strain ID	Strain Name	Description	Source
LH339	R6D (Hun663.tr4)	Penicillin-resistant R6-derivative, Hun663.tr4	Severin et al. 1996 (71)
LH36	D39	Encapsulated, serotype 2 strain	Leicester D39, Laboratory of Dr. Yesilkaya, Paixao et al. 2015 (72)
LH13	ΔmurMN	murMN replaced with aad9 in R6D; specR	This Study
LH48	ΔmurMN:murMN	murMN inserted downstream in native locus in R6DΔbriC; EryR	This Study
LH477	WT::alaRSediting	Editing domain of alaRS with constitutive promoter inserted downstream of bga in R6D WT; KanR	This Study
LH494	ΔmurMN::alaRSediting	Editing domain of alaRS with constitutive promoter inserted downstream of bga in R6D ΔmurMN; KanR, SpecR	This Study
LH193	Δrsh	rsh replaced with kan in R6D; KanR	This Study
LH196	ΔmurMNΔrsh	rsh replaced with kan in R6D ΔmurMN; KanR, SpecR	This Study
LH119	ΔlytA	lytA replaced with kan in R6D; KanR	This Study
LH121	ΔmurMNΔlytA	lytA replaced with kan in R6D ΔmurMN; KanR, SpecR	This Study
LH305	D39 ΔmurMN	murMN replaced with aad9 in D39; specR	This Study
LH538	D39 ΔmurMNΔlytA	lytA replaced with kan in D39 ΔmurMN; KanR, SpecR	This Study
LH535	D39 ΔlytA	lytA replaced with kan in D39; KanR	This Study
LH545	D39 ΔmurMNΔrsh	rsh replaced with kan in D39 ΔmurMN; KanR, SpecR	This Study
LH550	D39 ΔmurMN::alaRSediting	Editing domain of alaRS with constitutive promoter inserted downstream of bga in D39 ΔmurMN; KanR, SpecR	This Study
LH116	ΔcomE	comE replaced with kan in R6D; KanR	Aggarwal et al. 2018 (74)
LH118	ΔmurMNΔcomE	comE replaced with kan in ΔmurMN; KanR, SpecR	This Study

### Sheet: Table S2 Primers
Table S2: Primers used in this study
Primer No.	Primer	Sequence	Strain Constructed	Restriction Site (if present)
SDA8	ΔmurMN Flank 1 F	GTAATCTTTCTCGTATTCAGCAGAT	ΔmurMN, ΔmurMN:murMN, D39 ΔmurMN
SDA9	ΔmurMN Flank 1 R	ATATATGAATTCTTAGCTCAATCTCTCTTC	ΔmurMN, ΔmurMN:murMN	EcoRI
SDA22	ΔmurMN aad9 F	ATATATGAATTCATATGGGCCCCCCCGTTTGATTTT	ΔmurMN	EcoRI
SDA23	ΔmurMN aad9 R	ATATATCTCGAGGCGCGGATCCTTTATAATTTTTTTAATCTGTTAT	ΔmurMN	XhoI
SDA12	ΔmurMN Flank 2 F	ATATATCTCGAGATGCGCTGGCTTTTTCGT	ΔmurMN, ΔmurMN:murMN	XhoI
SDA13	ΔmurMN Flank 2 R	CCCTTATCCACATAGTAGCCAAAGACATCG	ΔmurMN, ΔmurMN:murMN, D39 ΔmurMN
SDA10	ΔmurMN:murMN murMN F	ATATATGAATTCTTTTTTATAAATAAACCACC	ΔmurMN:murMN	EcoRI
SDA11	ΔmurMN:murMN murMN R	ATATATGTGCACGTCTCTCCACCTTTCTAGCAAATA	ΔmurMN:murMN	ApaLI
SDA1	ΔmurMN:murMN ermB F	ATATATGTGCACGTTAGATTAATTCCTACCAGTGAC	ΔmurMN:murMN	ApaLI
SDA2	ΔmurMN:murMN ermB R	ATATATCTCGAGTACCCCTTATCGATACAAATTCCC	ΔmurMN:murMN	XhoI
SDA187	AlaRSediting Flank 1 F	CGGTGTTGCGATGATTGAG	WT::alaRSediting, ΔmurMN::alaRSediting, D39 ΔmurMN::alaRSediting
SDA188	AlaRSediting Flank 1 R	TGACAGCTGACGCCATGTAAGTACCAATAAGGTTATTTTTTAAATGTTTCCG	WT::alaRSediting
SDA189	AlaRSediting alaRS F	CTTATTGGTACTTACATGGCGTCAGCTGTCAAGGGTG	WT::alaRSediting
SDA190	AlaRSediting alaRS R	TGGAATAGGCATAGATTACAATTTACCTGCTACTGCATCCAAC	WT::alaRSediting
SDA191	AlaRSediting Flank 2 F	GCAGGTAAATTGTAATCTATGCCTATTCCAGAGGAAATG	WT::alaRSediting
SDA192	AlaRSediting Flank 2 R	CTCTACAAAATAGTATAGACAATAACACTATACAATTTTATACAAAG	WT::alaRSediting, ΔmurMN::alaRSediting, D39 ΔmurMN::alaRSediting
SDA112	Δrsh Flank 1 F	CAGCAGCGCTTGAAGCAG	Δrsh, ΔmurMNΔrsh, D39 ΔmurMNΔrsh
SDA113	Δrsh Flank 1 R	TGGAATAGGCATAGACTCTACTCTCCAATTCTTCCTACC	Δrsh
SDA114	Δrsh kan F	AATTGGAGAGTAGAGTCTATGCCTATTCCAGAGGAAATG	Δrsh
SDA115	Δrsh kan R	TAAGAGCTAGGACAACTTTTGATTTACGCGGTTTGC	Δrsh
SDA116	Δrsh Flank 2 F	CGCGTAAATCAAAAGTTGTCCTAGCTCTTACTAGAAAGG	Δrsh
SDA117	Δrsh Flank 2 R	ACTTTTAATCCGAGATTAGAATTGGAAAG	Δrsh, ΔmurMNΔrsh, D39 ΔmurMNΔrsh
SDA65	ΔlytA Flank 1 F	TTGATGAGTTCAATTGTATCTATCGGCAGTGT	ΔlytA, ΔmurMNΔlytA, D39 ΔlytA, D39 ΔmurMNΔlytA
SDA66	ΔlytA Flank 1 R	ATATATGTGCACGATGCAACCGTTCCCAAC	ΔlytA
SDA79	ΔlytA kan F	ATATATGTGCACTCTATGCCTATTCCAGAG	ΔlytA
SDA80	ΔlytA kan R	ATATATCTCGAGCTTTTGATTTACGCGGTT	ΔlytA
SDA67	ΔlytA Flank 2 F	ATATATCTCGAGAATGGAATGTCTTTCAAATCAGAAC	ΔlytA
SDA68	ΔlytA Flank 2 R	CTTTCTGACAAAGGACGATATAAACTTG	ΔlytA, ΔmurMNΔlytA, D39 ΔlytA, D39 ΔmurMNΔlytA
SDA72	ΔcomE Flank 1 F	GTGACGGTGTTAACCTATTTTGTTACA	ΔmurMNΔcomE
SDA75	ΔcomE Flank 2 R	CCGATCATGACAATAATAAAGGTTGG	ΔmurMNΔcomE
